# Deep learning predicts non-coding RNA functions from only raw sequence data

**DOI:** 10.1101/2020.05.27.118778

**Authors:** Teresa M.R. Noviello, Michele Ceccarelli, Luigi Cerulo

## Abstract

Non-coding RNAs (ncRNAs) are small non-coding sequences involved in gene regulation in many biological processes and diseases. The lack of a complete comprehension of their biological functionality, especially in a genome-wide scenario, has demanded new computational approaches to annotate their roles. It is widely known that secondary structure is determinant to know RNA function and machine learning based approaches have been successfully proven to predict RNA function from secondary structure information.

Here we show that RNA function can be predicted with good accuracy from raw sequence information without the necessity of computing secondary structure features which is computationally expensive. This finding appears to go against the dogma of secondary structure being a key determinant of function in RNA. Compared to recent secondary structure based methods, the proposed solution is more robust to sequence boundary noise and reduces drastically the computational cost allowing for large data volume annotations.

Scripts and datasets to reproduce the results of experiments proposed in this study are available at: https://github.com/bioinformatics-sannio/ncrna-deep
