## Supplemental Table S1 for "Deep learning predicts non-coding RNA functions from only raw sequence data"

### Sheet: Sheet1
	3mer	2mer	1mer	Snake	Morton	Hilbert	EdeN	nRC	Class size
RF00001	0.94	0.88	0.94	0.93	0.87	0.86	0.91	0.9	3886
RF00005	0.94	0.94	0.94	0.94	0.93	0.92	0.93	0.93	2315
RF00015	0.9	0.91	0.92	0.81	0.82	0.81	0.87	0.9	221
RF00016	0.94	0.79	0.79	0.78	0.48	0.41	0.78	0.86	134
RF00019	0.98	0.97	0.98	0.97	0.98	0.98	0.98	0.98	456
RF00020	0.43	0.15	0.32	0.18	0.13	0.11	0.9	0.88	86
RF00026	0.97	0.96	0.95	0.97	0.95	0.95	0.98	0.97	1813
RF00029	0.14	0.08	0.05	0	0	0.03	0.13	0.13	5
RF00050	0.99	0.91	0.99	0.95	0.98	0.97	0.97	0.97	378
RF00059	0.97	0.97	0.97	0.96	0.94	0.93	0.95	0.95	1561
RF00066	0.88	0.89	0.72	0.83	0.85	0.77	0.93	0.9	137
RF00097	0.97	0.96	0.96	0.96	0.85	0.93	0.95	0.96	717
RF00156	0.7	0.73	0.77	0.74	0.45	0.25	0.77	0.71	79
RF00162	0.85	0.58	0.97	0.93	0.93	0.82	0.89	0.88	128
RF00169	0.9	0.94	0.95	0.9	0.79	0.85	0.93	0.88	381
RF00504	0.94	0.95	0.95	0.88	0.87	0.89	0.93	0.93	478
RF00557	0.94	0.94	0.97	0.82	0.82	0.93	0.77	0.84	74
RF00560	0.83	0.84	0.79	0.72	0.51	0.54	0.84	0.75	111
RF00619	0.32	0.31	0.31	0.45	0.36	0.51	0.56	0.46	48
RF00645	0.68	0.79	0.9	0.69	0.18	0.47	0.78	0.93	62
RF00875	0.95	0.87	0.98	0.89	0.9	0.8	0.86	0.92	125
RF00876	0.61	0.53	0.51	0.46	0.58	0.49	0.64	0.72	28
RF00906	0.79	0.84	0.77	0.76	0.77	0.76	0.94	0.97	75
RF01055	0.86	0.86	0.87	0.93	0.75	0.4	0.75	0.82	111
RF01059	0.95	0.95	0.62	1	0.18	0.28	0.69	0.62	9
RF01705	0.72	0.31	0.7	0.75	0.3	0.31	0.92	0.97	403
RF01725	0.84	0.8	0.79	0.46	0.79	0.58	0.83	0.73	66
RF01739	0.46	0.52	0.64	0.22	0.26	0.79	0.76	0.82	21
RF01942	0.96	0.92	0.96	0.98	0.92	0.83	0.97	0.96	622
Weigthed avr	0.93	0.9	0.93	0.92	0.87	0.86	0.93	0.93	-
Macro avr	0.81	0.76	0.79	0.75	0.66	0.66	0.83	0.84	-
Accuracy	0.93	0.89	0.92	0.91	0.85	0.84	0.92	0.92	-
